# Unbiased antimicrobial resistance detection from clinical bacterial isolates using proteomics

**DOI:** 10.1101/2020.11.17.386540

**Authors:** Christian Blumenscheit, Yvonne Pfeifer, Guido Werner, Charlyn John, Andy Schneider, Peter Lasch, Joerg Doellinger

**Author notes:** Correspondence: Joerg Doellinger).

## Abstract

Antimicrobial resistance (AMR) poses an increasing challenge for therapy and clinical management of bacterial infections. Currently, antimicrobial resistance detection often relies on phenotypic assays, which are performed independently from species identification. Although genomics-based approaches are increasingly being proposed as possible alternatives for resistance detection, the analysis of proteins should be superior to gene or transcript sequencing when it comes to phenotype prediction from molecular data as the actual resistance against antibiotics is almost exclusively mediated by proteins. In this study, we present a unbiased proteomics workflow for detecting both, bacterial species and AMR related proteins in the absence of secondary antibiotic cultivation in less than 4 h from a primary culture. The method was validated using a sample cohort of 7 bacterial species and 11 AMR determinants represented by 13 protein isoforms which resulted in a sensitivity of 98 % (100 % with vancomycin inference) and a specificity of 100 % with respect to AMR determinants. This proof-of concept study suggests a high application potential of untargeted proteomics in clinical microbiology.
