## Supplementary material for "Unbiased antimicrobial resistance detection from clinical bacterial isolates using proteomics": Table S 1: Validation of drug classes detected by proteomics with phenotypic resistance detection

### Sheet: Tabelle1
Sample ID	Species	Clinically relevant antibiotic resistances	Drug classes of CARD (found by proteomics)	Drug classes match phenotype
604−16	Citrobacter freundii	AMP,PIP,PTZ,ATM,CTX,CAZ,FOX,CEF,MEM,ETP,IPM,GEN,TOB,MOX,NAL,CIP,CMP	aminoglycoside, carbapenem, cephalosporin, cephamycin, fluoroquinolone, monobactam, penam	Yes
151−09	Enterobacter hormaechei	AMP, PIP,PTZ,CTX,CAZ,FOX,CEF,MEM,ETP,IPM,TOB,AMK,MOX,NAL,CIP,CMP	carbapenem, cephalosporin, cephamycin, penam	Yes
UW17739	Enterococcus faecium	AMP, VAN, TEI, GEN(HL)	penam, aminoglycoside, glycopeptide	Yes
UW19605	Enterococcus faecium	AMP, VAN, TEI, GEN(HL)	penam, aminoglycoside, glycopeptide	Yes
UW14142	Enterococcus faecium	AMP, VAN, TEI	penam, aminoglycoside, glycopeptide	Yes
UW16517	Enterococcus faecium	AMP, VAN	penam, (glycopeptide)	Yes (inferred from regulatory system)
UW18273	Enterococcus faecium	AMP, VAN	penam, glycopeptide	Yes
UW12913	Enterococcus faecium	AMP, VAN, GEN(HL)	penam, aminoglycoside,glycopeptide	Yes
531−12_K4	Escherichia coli	AMP,PIP,CTX,CAZ,FOX	carbapenem, cephamycin	Yes
330−16_K1	Escherichia coli	CST (I)	polypeptide	Yes
151−09_K1	Escherichia coli	AMP,PIP,PTZ,CTX,CAZ,FOX,CEF (I), MEM, ETP, IPM (I), TOB, AMK	carbapenem, cephalosporin, cephamycin, penam	Yes
16-10_K1	Escherichia coli	AMP,PIP,PTZ	(carbapenem), cephalosporin, penam	Yes
443−16_K1	Escherichia coli	AMP,PIP,ATM,CTX,CAZ,CEF (I)	cephalosporin	Yes
58−07_K1	Escherichia coli	AMP,PIP,ATM,CAZ	cephalosporin, penam	Yes
17−11_K1	Escherichia coli	AMP,PIP,PTZ,ATM,CTX,CAZ (I),FOX, MEM,ETP,IPM (I),GEN,TOB,AMK,CMP	carbapenem, cephalosporin, cephamycin, monobactam, penam	Yes
371−12_K1	Escherichia coli	AMP,PIP,PTZ,CTX,CAZ,FOX,CEF,MEM, ETP,IPM	carbapenem, cephalosporin, cephamycin, penam	Yes
281−15	Klebsiella pneumoniae	AMP,PIP, PTZ,ATM,CTX,CAZ,CEF (I),MEM,ETP,IPM (I),GEN,TOB,AMK,MOX,NAL,CIP,CMP	aminoglycoside, carbapenem, cephalosporin, (fluoroquinolone), monobactam, penam	Yes
292−15	Klebsiella pneumoniae	AMP,PIP,PTZ,ATM,CTX,CAZ,CEF,MEM,ETP,IPM,GEN,TOB, AMK,MOX,NAL,CIP,CMP	carbapenem, cephalosporin, (fluoroquinolone), aminoglycoside, monobactam, penam	Yes
302−15	Klebsiella pneumoniae	AMP,PIP,PTZ,ATM,CTX,CAZ,MEM (I),ETP,IPM (I),GEN,TOB,MOX,NAL,CIP,CMP,FOX	aminoglycoside, carbapenem, cephalosporin, fluoroquinolone, monobactam, penam	Yes
276−15	Klebsiella pneumoniae	AMP,PIP,PTZ,ATM,CTX,CAZ,CEF,MEM,ETP,IPM,GEN,TOB,AMK,MOX,NAL,CIP,CMP	carbapenem, cephalosporin, (fluoroquinolone), aminoglycoside, monobactam, penam	Yes
229−09	Klebsiella pneumoniae	AMP,PIP,PTZ,ATM,CTX,CAZ,CEF, MEM,ETP,IPM,GEN,TOB,AMK,MOX,NAL,CIP	aminoglycoside, carbapenem, cephalosporin, (fluoroquinolone), monobactam, penam	Yes
272−15	Klebsiella pneumoniae	AMP,PIP,PTZ,ATM,CTX,CAZ,MEM,ETP,IPM,MOX,NAL,CIP	aminoglycoside, carbapenem, cephamycin, (fluoroquinolone), monobactam, penam	Yes
86−09	Klebsiella pneumoniae	AMP,PIP,PTZ,ATM,CTX,CAZ,CEF,MEM,ETP,IPM (I),GEN,TOB,AMK,MOX,NAL,CIP,CMP	aminoglycoside, carbapenem, cephalosporin, (fluoroquinolone), monobactam, penam	Yes
50−07	Salmonella enterica spp. enterica ser. Infantis	AMP,PIP,ATM,CTX,CAZ,CEF (I)	cephalosporin, monobactam, penam	Yes
58−07	Salmonella enterica spp. enterica ser. Typhimurium	AMP,PIP,ATM,CTX,CAZ	carbapenem, cephalosporin, penam	Yes
Table S 1: Validation of drug classes detected by proteomics with phenotypic resistance detection
List of given phenotype and list of matched drug classes. For strains E. faecium UW16517 and UW12913 VanB could not be detected, but resistance can be inferred from the identification of their two component systems. Drug classes found by proteomics shown in brackets are predictions from CARD considering all possible protein isoforms in this sample with focus on β-lactams, aminoglycosides and quin…
Phenotype legend (Broth microdilution according EUCAST v10.0 and VITEK 2 card AST N248): AMP, ampicillin; PIP, piperacillin; PTZ, piperacillin/tazobactam; CTX, cefotaxime, CAZ, ceftazidime; CEF, cefepime; FOX, cefoxitin; MEM, meropenem; IPM, imipenem; ETP, ertapenem; GEN, gentamicin; TOB, tobramycin; AMK, amikacin; NAL, nalidixic acid; CIP, ciprofloxacin; MOX, moxifloxacin; CMP, chloramphenicol; …
