## Supplementary material for "Unbiased antimicrobial resistance detection from clinical bacterial isolates using proteomics": Table S 2: AMR protein isoform identifications using different approaches

### Sheet: Tabelle1
Sample ID	Species	PCR + Sanger sequencing	NGS Abricate	NGS Kleborate	MS (Full CARD)	WGS DB
229-09	Klebsiella pneumoniae	AAC(6)-Ib (aacA4)	AAC(6)-Ib*	AAC(6)-Ib*	AAC(6)-lb-cr	ERS4936388
		CTX-M-15	-	CTX-M-15	CTX-M*
		OXA-48, OXA-9 n.f.	-, OXA-9	-, OXA-9*	OXA-48-like
		SHV-11	SHV-182	SHV-11^	SHV-like
		TEM-1	TEM-1	TEM-1D	TEM*
272 -15	Klebsiella pneumoniae	n.t.	AAC(3)-lld			ERS4936387
		KPC-2	-	-	KPC-24
		OXA-9 n.f.	OXA-9	OXA-9*
		SHV-11	SHV-106	SHV−11^	SHV-like
		TEM-1	TEM-79	TEM-1D°	TEM-198
276-15	Klebsiella pneumoniae	n.t.	AAC(3)-la	AAC(3)-I*	AAC(3)-la	ERS4936386
		AAC(6)-Ib (aacA4)	AAC(6)-lb7	-	AAC(6)-lb7
		CTX-M-15	CTX-M-15	CTX−M−15	CTX-M*
		KPC-2	KPC-2	KPC−2	KPC-12
		OXA-9 n.f.	OXA-9	OXA-9 *
		SHV-1	SHV-106	SHV−28*	SHV-like (CARB)
		TEM-1	TEM-122	TEM−1D^	TEM* (ESBL)
281-15	Klebsiella pneumoniae	AAC(6)-Ib (aacA4)	AAC(6)-Ib*	AAC(6)-Ib	AAC(6)-lb7	ERS4936385
		KPC-2	KPC-2	KPC−2	KPC-12
		OXA-9 n.f.	-	OXA-9*
		SHV-12	SHV*	SHV−12*	SHV-like (CARB)
		TEM-1	TEM-79	TEM-1D^	TEM* (ESBL)
292-15	Klebsiella pneumoniae	AAC(6)-Ib	AAC(6)-Ib*	AAC(6)-Ib*	AAC(6)-lb7	ERS4936384
		KPC-3	KPC-3	KPC−3	KPC-12
		OXA-9 n.f.	-	OXA−9*
		SHV-11	SHV-182	SHV−11	SHV-like (CARB)
		TEM-1	TEM*	TEM-1D^	TEM* (ESBL)
302-15	Klebsiella pneumoniae	n.t.	AAC(3)*	AAC(3)-IId^	AAC(3)-llc	ERS4936383
		AAC(6)-lb-cr	AAC(6)-lb7	-	AAC(6)-lb-cr
		CTX-M-15	CTX-M-15	CTX−M−15	CTX-M* (ESBL)
		OXA-48	OXA-48	OXA−48	OXA-48-like
		SHV-11	SHV-110	SHV−11^	SHV-like (CARB)
		TEM-1	TEM-1	TEM−1D^	TEM* (ESBL)
86-09	Klebsiella pneumoniae	AAC(6)-Ib (aacA4)	AAC(6)-Ib10	AAC(6)-Ib	AAC(6)-lb7	ERS4936382
		KPC-2	KPC-2	KPC−2	KPC-12
		OXA-9 n.f.	-	OXA-9*
		SHV-11	SHV*	SHV−11*	SHV-8 (ESBL)
		TEM-1	TEM*	TEM-1D^	TEM* (ESBL)
50-07	Salmonella enterica spp. enterica ser. Infantis	TEM-52	TEM-52	TEM-52	TEM* (ESBL)	ERS4936389
58-07	Salmonella enterica spp. enterica ser. Typhimurium	SHV-12	SHV*	SHV-12	SHV-like (CARB)	ERS4936390
604-16	Citrobacter freundii	n.t.	AAC(3)-lld	AAC(3)-lld	AAC(3)-lla	ERS4936380
		AAC(6)-Ib-cr	AAC(6)-Ib*	-	AAC(6)-lb-cr
		CMY-2-like	CMY-115	CMY−115	CMY-2-like
		KPC-2	KPC-2	KPC−2	KPC-12
		OXA-1	OXA-1	OXA−1	OXA-1-like
		TEM-1	TEM-1	TEM−1	TEM* (ESBL)
151-09	Enterobacter hormaechei	VIM-1	VIM-1	VIM-1	VIM-1	ERS4936381
UW12819	Enterococcus faecium	n.t.	-	-	AAC(6)-li	n.a
UW14883	Enterococcus faecium	n.t.	-	-	AAC(6)-li	n.a
UW16369	Enterococcus faecium	n.t.	-	-	AAC(6)-li	n.a
UW17739	Enterococcus faecium	n.t.	-	-	AAC(6)-li	n.a
		VanA	-	-	VanA
UW19605	Enterococcus faecium	n.t.	-	-	AAC(6)-li	n.a
		VanA	-	-	VanA
UW14142	Enterococcus faecium	n.t.	-	-	AAC(6)-li	n.a
		VanA	-	-	VanA
UW16517	Enterococcus faecium	n.t.	-	-	AAC(6)-li	n.a
		VanB	-	-	(VanB)
UW18273	Enterococcus faecium	n.t.	-	-	AAC(6)-li	n.a
		VanB	-	-	VanB
UW12913	Enterococcus faecium	n.t.	-	-	AAC(6)-li	n.a
		VanB	-	-	VanB
Table S 2: AMR protein isoform identifications using different approaches
Comparison of protein isoform identifications using PCR and Sanger sequencing, NGS tools Abricate (https://github.com/tseemann/abricate, v1.0.1) and Kleborate (https://github.com/katholt/Kleborate, v1.0.0),MS full CARD and MS Whitelisted CARD for 20 clinical isolates of Klebsiella pneumoniae. If the protein variant cannot be determined unambiguously, the family name is marked with *. Missing hits…
