## Supplementary material for "Unbiased antimicrobial resistance detection from clinical bacterial isolates using proteomics": Table S 3: Isolation windows corresponding to 1.5 data points per peak (160 min gradient)

### Sheet: Tabelle1
start	end	width	centre
349.5	376.5	27	363
375.5	396.5	21	386
395.5	410.5	15	403
409.5	424.5	15	417
423.5	435.5	12	429.5
434.5	445.5	11	440
444.5	454.5	10	449.5
453.5	461.5	8	457.5
460.5	468.5	8	464.5
467.5	475.5	8	471.5
474.5	482.5	8	478.5
481.5	489.5	8	485.5
488.5	495.5	7	492
494.5	502.5	8	498.5
501.5	509.5	8	505.5
508.5	516.5	8	512.5
515.5	522.5	7	519
521.5	529.5	8	525.5
528.5	536.5	8	532.5
535.5	543.5	8	539.5
542.5	549.5	7	546
548.5	555.5	7	552
554.5	561.5	7	558
560.5	567.5	7	564
566.5	573.5	7	570
572.5	580.5	8	576.5
579.5	587.5	8	583.5
586.5	594.5	8	590.5
593.5	602.5	9	598
601.5	609.5	8	605.5
608.5	615.5	7	612
614.5	622.5	8	618.5
621.5	629.5	8	625.5
628.5	636.5	8	632.5
635.5	643.5	8	639.5
642.5	650.5	8	646.5
649.5	657.5	8	653.5
656.5	664.5	8	660.5
663.5	671.5	8	667.5
670.5	678.5	8	674.5
677.5	685.5	8	681.5
684.5	692.5	8	688.5
691.5	700.5	9	696
699.5	709.5	10	704.5
708.5	718.5	10	713.5
717.5	726.5	9	722
725.5	734.5	9	730
733.5	743.5	10	738.5
742.5	752.5	10	747.5
751.5	760.5	9	756
759.5	770.5	11	765
769.5	780.5	11	775
779.5	790.5	11	785
789.5	801.5	12	795.5
800.5	812.5	12	806.5
811.5	826.5	15	819
825.5	839.5	14	832.5
838.5	852.5	14	845.5
851.5	866.5	15	859
865.5	880.5	15	873
879.5	896.5	17	888
895.5	916.5	21	906
915.5	936.5	21	926
935.5	958.5	23	947
957.5	980.5	23	969
979.5	1010.5	31	995
1009.5	1042.5	33	1026
1041.5	1085.5	44	1063.5
1084.5	1150.5	66	1117.5
Table S 3: Isolation windows corresponding to 1.5 data points per peak (160 min gradient)
